# Bacterial outer-membrane polysaccharide export (OPX) proteins occupy three structural classes with selective β-barrel porin requirements for polymer secretion

**DOI:** 10.1101/2022.02.11.480155

**Authors:** Fares Saïdi, Utkarsha Mahanta, Adyasha Panda, Nicolas Y. Jolivet, Razieh Bitazar, Gavin John, Matthew Martinez, Abdelkader Mellouk, Charles Calmettes, Yi-Wei Chang, Gaurav Sharma, Salim T. Islam

**Author notes:** corresponding authors: Salim T. Islam,; Gaurav Sharma. co-1^st^ authors (Fares Saïdi, Utkarsha Mahanta).

## Abstract

Secretion of high-molecular-weight polysaccharides across the bacterial envelope is ubiquitous as it enhances prokaryotic survival in (a)biotic settings. Such polymers are often assembled by Wzx/Wzy- or ABC transporter-dependent schemes that implicate outer-membrane (OM) polysaccharide export (OPX) proteins in polymer translocation to the cell surface. In the social predatory bacterium *Myxococcus xanthus*, exopolysaccharide (EPS)-pathway WzaX, major spore coat (MASC)-pathway WzaS, and biosurfactant polysaccharide-pathway WzaB were herein found to be truncated OPX homologues of *Escherichia coli* Wza lacking OM-spanning α-helices. Comparative genomics across all bacteria, complemented with cryo-electron tomography cell- envelope analyses, revealed WzaX/S/B architecture to be the most common amongst three defined OPX-protein structural classes independent of periplasmic thickness. Fold-recognition and deep- learning analyses revealed the conserved *M. xanthus* proteins MXAN_7418/3226/1916 (encoded adjacent to WzaX/S/B) to be integral OM β-barrels, with structural homology to the poly-*N*-acetyl-D- glucosamine synthase-dependent pathway porin PgaA. Such porins were identified in bacteria near numerous genes for all three OPX-protein classes. Interior MXAN_7418/3226/1916 β-barrel electrostatics were found to match known properties of their associated polymers. With MXAN_3226 essential for MASC export, and MXAN_7418 absence shown herein to compromise EPS translocation, these data support a novel secretion paradigm for Wzx/Wzy-dependent pathways in which those containing an OPX component that cannot span the OM instead utilize a β-barrel porin to mediate polysaccharide transport across the OM.
