## Supplementary Table S1 for "Bacterial outer-membrane polysaccharide export (OPX) proteins occupy three structural classes with selective β-barrel porin requirements for polymer secretion"

### Sheet: (A) charaterization-Myxo61
Organism_peg_locustag	Protein length	Hhpred_architecture	Final Classification	SignalP prediction	TM-HMM	Pfam_architecture
AC_peg_2719_locus_tag=ADEH_RS13735	192	2J58	Class-3	LIPO	PredHel=0	Poly_export__SLBB
AC_peg_2837_locus_tag=ADEH_RS14345	210	2J58	Class-3	LIPO	PredHel=0	Poly_export__SLBB
AC_peg_4385_locus_tag=ADEH_RS22085	368	2J58	Class-1	LIPO	PredHel=0	Poly_export__SLBB__SLBB__Wza_C
Ad1_peg_2828_locus_tag=A2CP1_RS14280	192	2J58	Class-3	LIPO	PredHel=0	Poly_export__SLBB
Ad1_peg_2947_locus_tag=A2CP1_RS14895	210	2J58	Class-3	LIPO	PredHel=1	Poly_export__SLBB
Ad1_peg_4419_locus_tag=A2CP1_RS22290	368	2J58	Class-1	LIPO	PredHel=0	Poly_export__SLBB__SLBB__Wza_C
Agg_peg_0345_locus_tag=FGE12_RS01745	198	2J58	Class-3	LIPO	PredHel=0	Poly_export__SLBB
Agg_peg_4012_locus_tag=FGE12_RS09300	220	2J58	Class-3	LIPO	PredHel=0	Poly_export__SLBB
Agg_peg_4180_locus_tag=FGE12_RS10155	369	2J58	Class-1	LIPO	PredHel=0	Poly_export__SLBB__Wza_C
Agg_peg_4888_locus_tag=FGE12_RS13760	387	2J58	Class-1	LIPO	PredHel=0	Poly_export__SLBB__SLBB__Wza_C
Ap_peg_0454_locus_tag=I3V78_RS02295	203	2J58	Class-3	LIPO	PredHel=0	Poly_export__SLBB
Ap_peg_5608_locus_tag=I3V78_RS28300	192	2J58	Class-3	LIPO	PredHel=0	Poly_export__SLBB
Arge_peg_3117_locus_tag=AA314_RS15585	203	2J58	Class-3	LIPO	PredHel=0	Poly_export__SLBB
Arge_peg_6137_locus_tag=AA314_RS30770	213	2J58	Class-3	LIPO	PredHel=0	Poly_export__SLBB
ArviSDU34_peg_00791_locus_tag=JQX13_RS03995	373	2J58	Class-1	LIPO	PredHel=1	Poly_export__SLBB__SLBB__Wza_C
ArviSDU34_peg_02528_locus_tag=JQX13_RS12760	208	2J58	Class-3	LIPO	PredHel=0	Poly_export__SLBB
ArviSDU34_peg_09032_locus_tag=JQX13_RS45515	192	2J58	Class-3	LIPO	PredHel=0	Poly_export__SLBB
ArviSDU34_peg_10487_locus_tag=JQX13_RS52930	203	2J58	Class-3	LIPO	PredHel=0	Poly_export__SLBB
AsF_peg_2668_locus_tag=ANAE109_RS13410	185	2J58	Class-3	LIPO	PredHel=0	Poly_export__SLBB
AsF_peg_4516_locus_tag=ANAE109_RS22730	374	2J58	Class-1	LIPO	PredHel=1	Poly_export__SLBB__SLBB__Wza_C
AsK_peg_2730_locus_tag=ANAEK_RS13775	192	2J58	Class-3	LIPO	PredHel=0	Poly_export__SLBB
AsK_peg_2851_locus_tag=ANAEK_RS14400	209	2J58	Class-3	LIPO	PredHel=0	Poly_export__SLBB
AsK_peg_4393_locus_tag=ANAEK_RS22130	368	2J58	Class-1	LIPO	PredHel=0	Poly_export__SLBB__SLBB__Wza_C
Av8_peg_06140_locus_tag=JRI60_RS30960	192	2J58	Class-3	LIPO	PredHel=0	Poly_export__SLBB
Av8_peg_07658_locus_tag=JRI60_RS38710	205	2J58	Class-3	LIPO	PredHel=0	Poly_export__SLBB
Av8_peg_10202_locus_tag=JRI60_RS51505	206	2J58	Class-3	LIPO	PredHel=0	Poly_export__SLBB
Cap_peg_0027_locus_tag=CAP_RS00135	190	2J58	Class-3	LIPO	PredHel=0	Poly_export__SLBB
Cap_peg_3617_locus_tag=CAP_RS18030	207	2J58	Class-3	LIPO	PredHel=0	Poly_export__SLBB
Cap_peg_5738_locus_tag=CAP_RS28660	207	2J58	Class-3	LIPO	PredHel=0	Poly_export__SLBB
Cccc_peg_1848_locus_tag=CMC5_RS09465	207	2J58	Class-3	LIPO	PredHel=1	Poly_export__SLBB
Cccc_peg_3920_locus_tag=CMC5_RS19780	174	2J58	Class-3	NO_SP	PredHel=0	Poly_export__SLBB
Cccc_peg_7174_locus_tag=CMC5_RS36455	187	2J58	Class-3	LIPO	PredHel=0	Poly_export__SLBB
Coab_peg_1626_locus_tag=D7W81_RS03945	202	2J58	Class-3	LIPO	PredHel=0	Poly_export__SLBB
Coab_peg_3126_locus_tag=D7W81_RS30410	373	2J58	Class-1	LIPO	PredHel=0	Poly_export__SLBB__SLBB__Wza_C
Coab_peg_5630_locus_tag=D7W81_RS38965	215	2J58	Class-3	LIPO	PredHel=0	Poly_export__SLBB
Coab_peg_6153_locus_tag=D7W81_RS09970	337	2J58	Class-3	LIPO	PredHel=0	Poly_export__SLBB__SLBB
Coab_peg_8005_locus_tag=D7W81_RS16805	189	2J58	Class-3	LIPO	PredHel=0	Poly_export__SLBB
Coca_peg_0077_locus_tag=D7X32_RS24935	204	2J58	Class-3	LIPO	PredHel=0	Poly_export__SLBB
Coca_peg_3405_locus_tag=D7X32_RS36730	337	2J58	Class-3	LIPO	PredHel=0	Poly_export__SLBB__SLBB
Coca_peg_5539_locus_tag=D7X32_RS42890	211	2J58	Class-3	LIPO	PredHel=0	Poly_export__SLBB
Coca_peg_5581_locus_tag=D7X32_RS12800	373	2J58	Class-1	LIPO	PredHel=0	Poly_export__SLBB__SLBB__Wza_C
Coca_peg_8379_locus_tag=D7X32_RS22865	189	2J58	Class-3	LIPO	PredHel=0	Poly_export__SLBB
Coco2259_peg_1939_locus_tag=COCOR_RS09665	204	2J58	Class-3	LIPO	PredHel=0	Poly_export__SLBB
Coco2259_peg_2951_locus_tag=COCOR_RS14880	189	2J58	Class-3	LIPO	PredHel=0	Poly_export__SLBB
Coco2259_peg_6741_locus_tag=COCOR_RS33750	373	2J58	Class-1	LIPO	PredHel=0	Poly_export__SLBB__SLBB__Wza_C
Coco2259_peg_8007_locus_tag=COCOR_RS40105	211	2J58	Class-3	LIPO	PredHel=0	Poly_export__SLBB
CocoB_peg_1853_locus_tag=EJ065_RS09390	204	2J58	Class-3	LIPO	PredHel=0	Poly_export__SLBB
CocoB_peg_2820_locus_tag=EJ065_RS14360	189	2J58	Class-3	LIPO	PredHel=0	Poly_export__SLBB
CocoB_peg_6425_locus_tag=EJ065_RS32520	373	2J58	Class-1	LIPO	PredHel=0	Poly_export__SLBB__SLBB__Wza_C
CocoB_peg_7603_locus_tag=EJ065_RS38460	211	2J58	Class-3	LIPO	PredHel=0	Poly_export__SLBB
Coexe_peg_0391_locus_tag=HMI49_RS20370	189	2J58	Class-3	LIPO	PredHel=0	Poly_export__SLBB
Coexe_peg_1036_locus_tag=HMI49_RS04445	204	2J58	Class-3	LIPO	PredHel=0	Poly_export__SLBB
Coexe_peg_4980_locus_tag=HMI49_RS36940	211	2J58	Class-3	LIPO	PredHel=0	Poly_export__SLBB
Coexe_peg_6075_locus_tag=HMI49_RS11135	373	2J58	Class-1	LIPO	PredHel=0	Poly_export__SLBB__SLBB__Wza_C
Coexi_peg_2092_locus_tag=GTZ93_RS34950	211	2J58	Class-3	LIPO	PredHel=0	Poly_export__SLBB
Coexi_peg_3212_locus_tag=GTZ93_RS40605	189	2J58	Class-3	LIPO	PredHel=0	Poly_export__SLBB
Coexi_peg_5308_locus_tag=GTZ93_RS15635	373	2J58	Class-1	LIPO	PredHel=0	Poly_export__SLBB__SLBB__Wza_C
Coexi_peg_5562_locus_tag=GTZ93_RS16890	204	2J58	Class-3	LIPO	PredHel=0	Poly_export__SLBB
Coin_peg_0713_locus_tag=D7X96_RS06745	204	2J58	Class-3	LIPO	PredHel=0	Poly_export__SLBB
Coin_peg_2428_locus_tag=D7X96_RS36655	211	2J58	Class-3	LIPO	PredHel=0	Poly_export__SLBB
Coin_peg_2840_locus_tag=D7X96_RS00600	189	2J58	Class-3	LIPO	PredHel=0	Poly_export__SLBB
Coin_peg_5957_locus_tag=D7X96_RS03020	373	2J58	Class-1	LIPO	PredHel=0	Poly_export__SLBB__SLBB__Wza_C
Coll_peg_1169_locus_tag=D7V93_RS15980	201	2J58	Class-3	LIPO	PredHel=0	Poly_export__SLBB
Coll_peg_1346_locus_tag=D7V93_RS16720	373	2J58	Class-1	LIPO	PredHel=0	Poly_export__SLBB__SLBB__Wza_C
Coll_peg_3786_locus_tag=D7V93_RS26210	189	2J58	Class-3	LIPO	PredHel=0	Poly_export__SLBB
Coll_peg_6866_locus_tag=D7V93_RS37385	211	2J58	Class-3	LIPO	PredHel=0	Poly_export__SLBB
Copr_peg_3212_locus_tag=D7Y13_RS26130	176	2J58	Class-3	NO_SP	PredHel=0	Poly_export__SLBB
Copr_peg_5804_locus_tag=D7Y13_RS35130	373	2J58	Class-1	LIPO	PredHel=0	Poly_export__SLBB__SLBB__Wza_C
Copr_peg_6585_locus_tag=D7Y13_RS37730	213	2J58	Class-3	LIPO	PredHel=0	Poly_export__SLBB
Copr_peg_7075_locus_tag=D7Y13_RS10605	189	2J58	Class-3	LIPO	PredHel=0	Poly_export__SLBB
Cosi_peg_1271_locus_tag=D7X12_RS22560	215	2J58	Class-3	LIPO	PredHel=0	Poly_export__SLBB
Cosi_peg_3103_locus_tag=D7X12_RS29540	373	2J58	Class-1	LIPO	PredHel=0	Poly_export__SLBB__SLBB__Wza_C
Cosi_peg_3411_locus_tag=D7X12_RS30720	189	2J58	Class-3	LIPO	PredHel=0	Poly_export__SLBB
Cosi_peg_6917_locus_tag=D7X12_RS01680	208	2J58	Class-3	LIPO	PredHel=0	Poly_export__SLBB
Cote_peg_2882_locus_tag=D7V88_RS27785	210	2J58	Class-3	LIPO	PredHel=0	Poly_export__SLBB
Cote_peg_3175_locus_tag=D7V88_RS05845	372	2J58	Class-1	LIPO	PredHel=0	Poly_export__SLBB__SLBB__Wza_C
Cote_peg_4658_locus_tag=D7V88_RS07680	189	2J58	Class-3	LIPO	PredHel=0	Poly_export__SLBB
Cote_peg_5811_locus_tag=D7V88_RS37800	213	2J58	Class-3	LIPO	PredHel=0	Poly_export__SLBB
Cyfe_peg_6527_locus_tag=BON30_RS46170	193	2J58	Class-3	LIPO	PredHel=0	Poly_export__SLBB
Cyfe_peg_8004_locus_tag=BON30_RS17030	373	2J58	Class-1	LIPO	PredHel=1	Poly_export__SLBB__SLBB__Wza_C
Cyfe_peg_8904_locus_tag=BON30_RS43080	213	2J58	Class-3	LIPO	PredHel=0	Poly_export__SLBB
Cyfe_peg_9348_locus_tag=BON30_RS53055	335	2J58	Class-3	LIPO	PredHel=0	Poly_export__SLBB__SLBB
Cyfu52655_peg_0131_locus_tag=CYFUS_RS00660	211	2J58	Class-3	LIPO	PredHel=0	Poly_export__SLBB
Cyfu52655_peg_2528_locus_tag=CYFUS_RS12820	326	2J58	Class-3	LIPO	PredHel=0	Poly_export__SLBB__SLBB
Cyfu52655_peg_3671_locus_tag=CYFUS_RS18620	193	2J58	Class-3	LIPO	PredHel=0	Poly_export__SLBB
Cyfu52655_peg_8282_locus_tag=CYFUS_RS52040	335	2J58	Class-3	LIPO	PredHel=0	Poly_export__SLBB__SLBB
Cyfu52655_peg_8657_locus_tag=CYFUS_RS43735	373	2J58	Class-1	LIPO	PredHel=1	Poly_export__SLBB__SLBB__Wza_C
Es_peg_7069_locus_tag=ENSA7_RS36060	198	2J58	Class-3	LIPO	PredHel=0	Poly_export__SLBB
Hm_peg_2923_locus_tag=DB31_RS14695	60	2J58	Class-3	NO_SP	PredHel=0	Poly_export
Hm_peg_3179_locus_tag=DB31_RS15970	208	2J58	Class-3	LIPO	PredHel=1	Poly_export__SLBB
Hm_peg_4778_locus_tag=DB31_RS24065	190	2J58	Class-3	LIPO	PredHel=0	Poly_export__SLBB
Hm_peg_7876_locus_tag=DB31_RS39600	202	2J58	Class-3	LIPO	PredHel=0	Poly_export__SLBB
Ho_peg_0211_locus_tag=HOCH_RS01085	201	2J58	Class-3	LIPO	PredHel=2	Poly_export__SLBB
Ho_peg_5913_locus_tag=HOCH_RS29590	557	2J58__3P42	Class-2B	SP	PredHel=1	Poly_export__SLBB__Caps_synth_GfcC__Wza_C
Ho_peg_6456_locus_tag=HOCH_RS32295	205	2J58	Class-3	LIPO	PredHel=1	Poly_export__SLBB
Kofl_peg_6391_locus_tag=HS111_18825	203	2J58	Class-3	LIPO	PredHel=0	Poly_export__SLBB
Kofl_peg_6855_locus_tag=HS111_20675	205	2J58	Class-3	LIPO	PredHel=1	Poly_export__SLBB
Ll_peg_04670_locus_tag=AKJ09_RS23295	187	2J58	Class-3	NO_SP	PredHel=0	Poly_export__SLBB
Ll_peg_05407_locus_tag=AKJ09_RS26955	201	2J58	Class-3	LIPO	PredHel=1	Poly_export__SLBB
Ll_peg_07662_locus_tag=AKJ09_RS38245	214	2J58	Class-3	LIPO	PredHel=0	Poly_export__SLBB
Mebo_peg_3506_locus_tag=MEBOL_RS17660	203	2J58	Class-3	LIPO	PredHel=0	Poly_export__SLBB
Mebo_peg_6094_locus_tag=MEBOL_RS30740	192	2J58	Class-3	LIPO	PredHel=0	Poly_export__SLBB
Meve_peg_0190_locus_tag=G4D83_RS21895	204	2J58	Class-3	LIPO	PredHel=0	Poly_export__SLBB
Meve_peg_2092_locus_tag=G4D83_RS31495	212	2J58	Class-3	LIPO	PredHel=0	Poly_export__SLBB
Meve_peg_5545_locus_tag=G4D83_RS42065	190	2J58	Class-3	LIPO	PredHel=0	Poly_export__SLBB
Mfb_peg_2357_locus_tag=MFUL124B02_RS11920	204	2J58	Class-3	LIPO	PredHel=0	Poly_export__SLBB
Mfb_peg_5078_locus_tag=MFUL124B02_RS25650	190	2J58	Class-3	LIPO	PredHel=0	Poly_export__SLBB
Mfb_peg_8583_locus_tag=MFUL124B02_RS43220	209	2J58	Class-3	LIPO	PredHel=0	Poly_export__SLBB
Mh_peg_3610_locus_tag=A176_RS18100	190	2J58	Class-3	LIPO	PredHel=0	Poly_export__SLBB
Mh_peg_4876_locus_tag=A176_RS24540	203	2J58	Class-3	LIPO	PredHel=0	Poly_export__SLBB
Mh_peg_6857_locus_tag=A176_RS34460	213	2J58	Class-3	SP	PredHel=0	Poly_export__SLBB
Mir_peg_01589_locus_tag=A7982_RS07850	213	2J58	Class-3	LIPO	PredHel=1	Poly_export__SLBB
Mir_peg_09329_locus_tag=A7982_RS46670	199	2J58	Class-3	LIPO	PredHel=0	Poly_export__SLBB
Mir_peg_11241_locus_tag=A7982_RS56205	187	2J58	Class-3	LIPO	PredHel=0	Poly_export__SLBB
Ml_peg_00610_locus_tag=FJV41_RS26345	190	2J58	Class-3	LIPO	PredHel=0	Poly_export__SLBB
Ml_peg_03324_locus_tag=FJV41_RS36265	212	2J58	Class-3	LIPO	PredHel=0	Poly_export__SLBB
Ml_peg_06874_locus_tag=FJV41_RS47420	204	2J58	Class-3	LIPO	PredHel=0	Poly_export__SLBB
Ms_peg_2164_locus_tag=MYSTI_RS10840	204	2J58	Class-3	LIPO	PredHel=0	Poly_export__SLBB
Ms_peg_4651_locus_tag=MYSTI_RS23385	190	2J58	Class-3	LIPO	PredHel=0	Poly_export__SLBB
Ms_peg_7968_locus_tag=MYSTI_RS40005	212	2J58	Class-3	LIPO	PredHel=0	Poly_export__SLBB
Mvas_peg_1177_locus_tag=G4D87_RS17885	189	2J58	Class-3	NO_SP	PredHel=0	Poly_export__SLBB
Mvas_peg_4056_locus_tag=G4D87_RS28565	204	2J58	Class-3	LIPO	PredHel=0	Poly_export__SLBB
Mvas_peg_5741_locus_tag=G4D87_RS34195	190	2J58	Class-3	LIPO	PredHel=0	Poly_export__SLBB
Mvir_peg_0080_locus_tag=BLU09_RS34200	190	2J58	Class-3	LIPO	PredHel=0	Poly_export__SLBB
Mvir_peg_3924_locus_tag=BLU09_RS20375	213	2J58	Class-3	SP	PredHel=0	Poly_export__SLBB
Mvir_peg_5714_locus_tag=BLU09_RS24330	204	2J58	Class-3	LIPO	PredHel=0	Poly_export__SLBB
MxDk1622_peg_1868_locus_tag=MXAN_RS09285	204	2J58	Class-3	LIPO	PredHel=0	Poly_export__SLBB
MxDk1622_peg_3127_locus_tag=MXAN_RS15620	190	2J58	Class-3	LIPO	PredHel=0	Poly_export__SLBB
MxDk1622_peg_7197_locus_tag=MXAN_RS35880	212	2J58	Class-3	SP	PredHel=0	Poly_export__SLBB
Myma1_peg_1824_locus_tag=LILAB_RS09050	219	2J58	Class-3	SP	PredHel=0	Poly_export__SLBB
Myma1_peg_3463_locus_tag=LILAB_RS17040	204	2J58	Class-3	LIPO	PredHel=0	Poly_export__SLBB
Myma1_peg_4749_locus_tag=LILAB_RS23540	190	2J58	Class-3	LIPO	PredHel=0	Poly_export__SLBB
Myma14697_peg_1970_locus_tag=MYMAC_RS09900	204	2J58	Class-3	LIPO	PredHel=0	Poly_export__SLBB
Myma14697_peg_3178_locus_tag=MYMAC_RS16030	190	2J58	Class-3	LIPO	PredHel=0	Poly_export__SLBB
Myma14697_peg_7154_locus_tag=MYMAC_RS36075	212	2J58	Class-3	SP	PredHel=0	Poly_export__SLBB
Ne_peg_2527_locus_tag=NAEX_RS12680	204	2J58	Class-3	LIPO	PredHel=0	Poly_export__SLBB
Paja_peg_1131_locus_tag=BCY86_RS06215	200	2J58	Class-3	LIPO	PredHel=1	Poly_export__SLBB
Pfum_peg_03608_locus_tag=E8A74_RS23795	196	2J58	Class-3	TATLIPO	PredHel=0	Poly_export__SLBB
Pfum_peg_09855_locus_tag=E8A74_RS46680	210	2J58	Class-3	LIPO	PredHel=1	Poly_export__SLBB
Pp_peg_6636_locus_tag=PPSIR1_RS08540	197	2J58	Class-3	LIPO	PredHel=0	Poly_export__SLBB
Pseu_peg_2919_locus_tag=G6O69_RS14730	207	2J58	Class-3	SP	PredHel=1	Poly_export__SLBB
Pspu_peg_0170_locus_tag=GF068_RS00850	210	2J58	Class-3	LIPO	PredHel=0	Poly_export__SLBB
Pspu_peg_5652_locus_tag=GF068_RS15045	194	2J58	Class-3	LIPO	PredHel=0	Poly_export__SLBB
Pyca_peg_03494_locus_tag=G4D86_RS37905	211	2J58	Class-3	LIPO	PredHel=0	Poly_export__SLBB
Pyca_peg_03674_locus_tag=G4D86_RS38805	190	2J58	Class-3	LIPO	PredHel=0	Poly_export__SLBB
Pyca_peg_07914_locus_tag=G4D86_RS50840	372	2J58	Class-1	LIPO	PredHel=0	Poly_export__SLBB__SLBB__Wza_C
Pyca_peg_09773_locus_tag=G4D86_RS21545	204	2J58	Class-3	LIPO	PredHel=0	Poly_export__SLBB
Pyfa_peg_00667_locus_tag=HG543_RS03790	211	2J58	Class-3	LIPO	PredHel=0	Poly_export__SLBB
Pyfa_peg_00809_locus_tag=HG543_RS25210	372	2J58	Class-1	LIPO	PredHel=0	Poly_export__SLBB__SLBB__Wza_C
Pyfa_peg_08549_locus_tag=HG543_RS51820	190	2J58	Class-3	LIPO	PredHel=0	Poly_export__SLBB
Pyfa_peg_09808_locus_tag=HG543_RS18375	203	2J58	Class-3	LIPO	PredHel=0	Poly_export__SLBB
Pytr_peg_2469_locus_tag=G4D85_RS38575	215	2J58	Class-3	LIPO	PredHel=0	Poly_export__SLBB
Pytr_peg_2687_locus_tag=G4D85_RS00705	203	2J58	Class-3	LIPO	PredHel=0	Poly_export__SLBB
Pytr_peg_4019_locus_tag=G4D85_RS39785	373	2J58	Class-1	LIPO	PredHel=0	Poly_export__SLBB__SLBB__Wza_C
Pytr_peg_9337_locus_tag=G4D85_RS24775	190	2J58	Class-3	LIPO	PredHel=0	Poly_export__SLBB
Sa_peg_2669_locus_tag=STAUR_RS13210	203	2J58	Class-3	LIPO	PredHel=0	Poly_export__SLBB
Sa_peg_3626_locus_tag=STAUR_RS18015	190	2J58	Class-3	LIPO	PredHel=0	Poly_export__SLBB
Sa_peg_7738_locus_tag=STAUR_RS38710	209	2J58	Class-3	LIPO	PredHel=1	Poly_export__SLBB
Samy_peg_4018_locus_tag=DB32_RS20360	186	2J58	Class-3	NO_SP	PredHel=0	Poly_export__SLBB
Samy_peg_4163_locus_tag=DB32_RS21100	350	2J58	Class-3	LIPO	PredHel=0	Poly_export__SLBB__SLBB
Samy_peg_6585_locus_tag=DB32_RS33285	550	2J58__3P42__3P42	Class-2A	SP	PredHel=0	Poly_export__SLBB__Caps_synth_GfcC
Se_peg_4126_locus_tag=BMW77_RS26815	213	2J58	Class-3	LIPO	PredHel=0	Poly_export__SLBB
Se_peg_4943_locus_tag=BMW77_RS22830	190	2J58	Class-3	LIPO	PredHel=0	Poly_export__SLBB
Se_peg_5043_locus_tag=BMW77_RS36080	203	2J58	Class-3	LIPO	PredHel=0	Poly_export__SLBB
Simul_peg_0345_locus_tag=IR215_RS01745	198	2J58	Class-3	LIPO	PredHel=0	Poly_export__SLBB
Simul_peg_4014_locus_tag=IR215_RS09320	220	2J58	Class-3	LIPO	PredHel=0	Poly_export__SLBB
Simul_peg_4182_locus_tag=IR215_RS10180	369	2J58	Class-1	LIPO	PredHel=0	Poly_export__SLBB__Wza_C
Simul_peg_4890_locus_tag=IR215_RS13790	387	2J58	Class-1	LIPO	PredHel=0	Poly_export__SLBB__SLBB__Wza_C
Soce0157_peg_01258_locus_tag=SCE1572_RS06285	203	2J58	Class-3	LIPO	PredHel=1	Poly_export__SLBB
Soce0157_peg_03829_locus_tag=SCE1572_RS19080	201	2J58	Class-3	LIPO	PredHel=0	Poly_export__SLBB
Soce0157_peg_07301_locus_tag=SCE1572_RS36530	197	2J58	Class-3	LIPO	PredHel=0	Poly_export__SLBB
Soce26_peg_01154_locus_tag=SOCE26_RS05970	203	2J58	Class-3	LIPO	PredHel=0	Poly_export__SLBB
Soce26_peg_03466_locus_tag=SOCE26_RS17845	201	2J58	Class-3	SP	PredHel=0	Poly_export__SLBB
Soce26_peg_07065_locus_tag=SOCE26_RS35995	197	2J58	Class-3	LIPO	PredHel=0	Poly_export__SLBB
Soce47_peg_0865_locus_tag=SOCEGT47_RS04400	203	2J58	Class-3	LIPO	PredHel=0	Poly_export__SLBB
Soce47_peg_2710_locus_tag=SOCEGT47_RS13760	201	2J58	Class-3	LIPO	PredHel=0	Poly_export__SLBB
Soce47_peg_5256_locus_tag=SOCEGT47_RS26690	197	2J58	Class-3	LIPO	PredHel=0	Poly_export__SLBB
Soce56_peg_0908_locus_tag=SCE_RS04575	198	2J58	Class-3	LIPO	PredHel=0	Poly_export__SLBB
Soce56_peg_3155_locus_tag=SCE_RS15810	203	2J58	Class-3	LIPO	PredHel=0	Poly_export__SLBB
Soce56_peg_6081_locus_tag=SCE_RS30520	197	2J58	Class-3	LIPO	PredHel=0	Poly_export__SLBB
Soce836_peg_01290_locus_tag=SOCE836_RS06585	202	2J58	Class-3	LIPO	PredHel=1	Poly_export__SLBB
Soce836_peg_03815_locus_tag=SOCE836_RS19590	201	2J58	Class-3	LIPO	PredHel=0	Poly_export__SLBB
Soce836_peg_07313_locus_tag=SOCE836_RS37500	197	2J58	Class-3	LIPO	PredHel=0	Poly_export__SLBB
Viti_peg_02200_locus_tag=DAT35_RS33990	203	2J58	Class-3	LIPO	PredHel=0	Poly_export__SLBB
Viti_peg_07570_locus_tag=DAT35_RS52960	209	2J58	Class-3	LIPO	PredHel=0	Poly_export__SLBB
Viti_peg_07729_locus_tag=DAT35_RS53770	192	2J58	Class-3	LIPO	PredHel=0	Poly_export__SLBB
Viti_peg_10674_locus_tag=DAT35_RS23530	377	2J58	Class-1	LIPO	PredHel=0	Poly_export__SLBB__SLBB__Wza_C
Vui_peg_0219_locus_tag=AKJ08_RS01140	219	2J58	Class-3	LIPO	PredHel=1	Poly_export__SLBB
Vui_peg_0995_locus_tag=AKJ08_RS05115	188	2J58	Class-3	LIPO	PredHel=0	Poly_export__SLBB
Vui_peg_2121_locus_tag=AKJ08_RS10750	226	2J58	Class-3	LIPO	PredHel=1	Poly_export__SLBB

### Sheet: (B) Distribution per Organism
Suborder	Family	Organism	Tag	Class-1	Class-2A	Class-2B	Class-3
Cystobacterineae	Anaeromyxobacteraceae	Anaeromyxobacter dehalogenans 2CP-1	Ad1	1	0	0	2
		Anaeromyxobacter dehalogenans 2CP-C	AC	1	0	0	2
		Anaeromyxobacter sp. Fw109-5	AsF	1	0	0	1
		Anaeromyxobacter sp. K	AsK	1	0	0	2
	Archangiaceae	Archangium gephyra DSM 2261	Arge	0	0	0	2
		Archangium primigenium ATCC 29037	Ap	0	0	0	2
		Archangium violaceum SDU34	ArviSDU34	1	0	0	3
		Archangium violaceum SDU8	Av8	0	0	0	3
		Cystobacter ferrugineus Cbfe23	Cyfe	1	0	0	3
		Cystobacter fuscus DSM 52655	Cyfu52655	1	0	0	4
		Hyalangium minutum DSM 14724	Hm	0	0	0	4
		Melittangium boletus DSM 14713	Mebo	0	0	0	2
		Stigmatella aurantiaca DW4/3-1	Sa	0	0	0	3
		Stigmatella erecta DSM 16858	Se	0	0	0	3
		Vitiosangium sp. GDMCC 1.1324	Viti	1	0	0	3
	Myxococcaceae	Aggregicoccus sp. 17bor-14	Agg	2	0	0	2
		Corallococcus aberystwythensis AB050A	Coab	1	0	0	4
		Corallococcus carmarthensis CA043D	Coca	1	0	0	4
		Corallococcus coralloides B035	CocoB	1	0	0	3
		Corallococcus coralloides DSM 2259	Coco2259	1	0	0	3
		Corallococcus exercitus AB043B	Coexe	1	0	0	3
		Corallococcus exiguus DSM 14696	Coexi	1	0	0	3
		Corallococcus interemptor AB047A	Coin	1	0	0	3
		Corallococcus llansteffanensis CA051B	Coll	1	0	0	3
		Corallococcus praedator CA031B	Copr	1	0	0	3
		Corallococcus sicarius CA040B	Cosi	1	0	0	3
		Corallococcus terminator CA054A	Cote	1	0	0	3
		Myxococcus eversor AB053B	Meve	0	0	0	3
		Myxococcus fulvus 124B02	Mfb	0	0	0	3
		Myxococcus hansupus	Mh	0	0	0	3
		Myxococcus llanfairpwllgwyngyllgogerychwyrndrobwllllantysiliogogogochensis AM401	Ml	0	0	0	3
		Myxococcus macrosporus DSM 14697	Myma14697	0	0	0	3
		Myxococcus macrosporus HW-1	Myma1	0	0	0	3
		Myxococcus stipitatus DSM 14675	Ms	0	0	0	3
		Myxococcus vastator AM301	Mvas	0	0	0	3
		Myxococcus virescens DSM 2260	Mvir	0	0	0	3
		Myxococcus xanthus DK 1622	MxDk1622	0	0	0	3
		Pyxidicoccus caerfyrddinensis CA032A	Pyca	1	0	0	3
		Pyxidicoccus fallax DSM 14698	Pyfa	1	0	0	3
		Pyxidicoccus trucidator CA060A	Pytr	1	0	0	3
		Simulacricoccus sp. 17bor-14	Simul	2	0	0	2
	Vulgatibacteraceae	Vulgatibacter incomptus DSM 27710	Vui	0	0	0	3
Nannocystineae	Kofleriaceae	Haliangium ochraceum DSM 14365	Ho	0		1	2
		Kofleriaceae bacterium H4_MYX2	Kofl	0	0	0	2
	Nanocystaceae	Enhygromyxa salina SWB007	Es	0	0	0	1
		Nannocystis exedens DSM 71	Ne	0	0	0	1
		Plesiocystis pacifica SIR-1	Pp	0	0	0	1
		Pseudenhygromyxa sp. WMMC2535	Pseu	0	0	0	1
Sorangiineae	Labilitrichaceae	Labilithrix luteola DSM 27648	Ll	0	0	0	3
	Polyangiaceae	Chondromyces apiculatus DSM 436	Cap	0	0	0	3
		Chondromyces crocatus Cm c5	Cccc	0	0	0	3
		Minicystis rosea DSM 24000	Mir	0	0	0	3
		Pajaroellobacter abortibovis BTF92-0548A/99-0131	Paja	0	0	0	1
		Polyangium fumosum DSM 14668	Pfum	0	0	0	2
		Polyangium spumosum DSM 14734	Pspu	0	0	0	2
		Sorangium cellulosum So ce26	Soce26	0	0	0	3
		Sorangium cellulosum So ce56	Soce56	0	0	0	3
		Sorangium cellulosum So ce836	Soce836	0	0	0	3
		Sorangium cellulosum So ceGT47	Soce47	0	0	0	3
		Sorangium cellulosum So0157-2	Soce0157	0	0	0	3
	Sandaracinaceae	Sandaracinus amylolyticus DSM 53668	Samy	0	1	0	2

### Sheet: (C) Synteny Analysis
S.N.	Organism_peg_locustag	Homology with Beta-barrel	OPX classification
1	AC_peg_2718_locus_tag=ADEH_RS13730	MXAN_3226
2	AC_peg_2719_locus_tag=ADEH_RS13735		Class-3
3
4	Ad1_peg_2827_locus_tag=A2CP1_RS14275	MXAN_3226
5	Ad1_peg_2828_locus_tag=A2CP1_RS14280		Class-3
6
7	Agg_peg_0344_locus_tag=FGE12_RS01740	MXAN_3226
8	Agg_peg_0345_locus_tag=FGE12_RS01745		Class-3
9
10	Agg_peg_4012_locus_tag=FGE12_RS09300		Class-3
11	Agg_peg_4013_locus_tag=FGE12_RS09305	MXAN_7418
12
13	Ap_peg_0454_locus_tag=I3V78_RS02295		Class-3
14	Ap_peg_0455_locus_tag=I3V78_RS02300	MXAN_7418
15
16	Ap_peg_5607_locus_tag=I3V78_RS28295	MXAN_3226
17	Ap_peg_5608_locus_tag=I3V78_RS28300		Class-3
18
19	Arge_peg_3117_locus_tag=AA314_RS15585		Class-3
20	Arge_peg_3118_locus_tag=AA314_RS15590	MXAN_1916
21
22	Arge_peg_6136_locus_tag=AA314_RS30765	MXAN_3226
23	Arge_peg_6137_locus_tag=AA314_RS30770		Class-3
24
25	ArviSDU34_peg_02528_locus_tag=JQX13_RS12760		Class-3
26	ArviSDU34_peg_02529_locus_tag=JQX13_RS12765	MXAN_7418
27
28	ArviSDU34_peg_09031_locus_tag=JQX13_RS45510	MXAN_3226
29	ArviSDU34_peg_09032_locus_tag=JQX13_RS45515		Class-3
30
31	ArviSDU34_peg_10486_locus_tag=JQX13_RS52925	MXAN_1916
32	ArviSDU34_peg_10487_locus_tag=JQX13_RS52930		Class-3
33
34	AsF_peg_2667_locus_tag=ANAE109_RS13405	MXAN_3226
35	AsF_peg_2668_locus_tag=ANAE109_RS13410		Class-3
36
37	AsK_peg_2729_locus_tag=ANAEK_RS13770	MXAN_3226
38	AsK_peg_2730_locus_tag=ANAEK_RS13775		Class-3
39
40	Av8_peg_06139_locus_tag=JRI60_RS30955	MXAN_3226
41	Av8_peg_06140_locus_tag=JRI60_RS30960		Class-3
42
43	Av8_peg_07657_locus_tag=JRI60_RS38705	MXAN_1916
44	Av8_peg_07658_locus_tag=JRI60_RS38710		Class-3
45
46	Cap_peg_0026_locus_tag=CAP_RS00130	MXAN_1916
47	Cap_peg_0027_locus_tag=CAP_RS00135		Class-3
48
49	Cccc_peg_7174_locus_tag=CMC5_RS36455		Class-3
50	Cccc_peg_7175_locus_tag=CMC5_RS36460	MXAN_1916
51
52	Coab_peg_1625_locus_tag=D7W81_RS03940	MXAN_1916
53	Coab_peg_1626_locus_tag=D7W81_RS03945		Class-3
54
55	Coab_peg_5629_locus_tag=D7W81_RS38960	MXAN_7418
56	Coab_peg_5630_locus_tag=D7W81_RS38965		Class-3
57
58	Coab_peg_8004_locus_tag=D7W81_RS16800	MXAN_3226
59	Coab_peg_8005_locus_tag=D7W81_RS16805		Class-3
60
61	Coca_peg_0077_locus_tag=D7X32_RS24935		Class-3
62	Coca_peg_0078_locus_tag=D7X32_RS24940	MXAN_1916
63
64	Coca_peg_5538_locus_tag=D7X32_RS42885	MXAN_7418
65	Coca_peg_5539_locus_tag=D7X32_RS42890		Class-3
66
67	Coca_peg_8378_locus_tag=D7X32_RS22860	MXAN_3226
68	Coca_peg_8379_locus_tag=D7X32_RS22865		Class-3
69
70	Coco2259_peg_1939_locus_tag=COCOR_RS09665		Class-3
71	Coco2259_peg_1940_locus_tag=COCOR_RS09670	MXAN_1916
72
73	Coco2259_peg_2951_locus_tag=COCOR_RS14880		Class-3
74	Coco2259_peg_2952_locus_tag=COCOR_RS14885	MXAN_3226
75
76	Coco2259_peg_8007_locus_tag=COCOR_RS40105		Class-3
77	Coco2259_peg_8008_locus_tag=COCOR_RS40110	MXAN_7418
78
79	CocoB_peg_1853_locus_tag=EJ065_RS09390		Class-3
80	CocoB_peg_1854_locus_tag=EJ065_RS09395	MXAN_1916
81
82	CocoB_peg_2820_locus_tag=EJ065_RS14360		Class-3
83	CocoB_peg_2821_locus_tag=EJ065_RS14365	MXAN_3226
84
85	CocoB_peg_7603_locus_tag=EJ065_RS38460		Class-3
86	CocoB_peg_7604_locus_tag=EJ065_RS38465	MXAN_7418
87
88	Coexe_peg_0390_locus_tag=HMI49_RS20365	MXAN_3226
89	Coexe_peg_0391_locus_tag=HMI49_RS20370		Class-3
90
91	Coexe_peg_1036_locus_tag=HMI49_RS04445		Class-3
92	Coexe_peg_1037_locus_tag=HMI49_RS04450	MXAN_1916
93
94	Coexe_peg_4980_locus_tag=HMI49_RS36940		Class-3
95	Coexe_peg_4981_locus_tag=HMI49_RS36945	MXAN_7418
96
97	Coexi_peg_2092_locus_tag=GTZ93_RS34950		Class-3
98	Coexi_peg_2093_locus_tag=GTZ93_RS34955	MXAN_7418
99
100	Coexi_peg_3212_locus_tag=GTZ93_RS40605		Class-3
101	Coexi_peg_3213_locus_tag=GTZ93_RS40610	MXAN_3226
102
103	Coexi_peg_5562_locus_tag=GTZ93_RS16890		Class-3
104	Coexi_peg_5563_locus_tag=GTZ93_RS16895	MXAN_1916
105
106	Coin_peg_0713_locus_tag=D7X96_RS06745		Class-3
107	Coin_peg_0714_locus_tag=D7X96_RS06750	MXAN_1916
108
109	Coin_peg_2427_locus_tag=D7X96_RS36650	MXAN_7418
110	Coin_peg_2428_locus_tag=D7X96_RS36655		Class-3
111
112	Coin_peg_2840_locus_tag=D7X96_RS00600		Class-3
113	Coin_peg_2841_locus_tag=D7X96_RS00605	MXAN_3226
114
115	Coll_peg_1169_locus_tag=D7V93_RS15980		Class-3
116	Coll_peg_1170_locus_tag=D7V93_RS15985	MXAN_1916
117
118	Coll_peg_3785_locus_tag=D7V93_RS26205	MXAN_3226
119	Coll_peg_3786_locus_tag=D7V93_RS26210		Class-3
120
121	Coll_peg_6865_locus_tag=D7V93_RS37380	MXAN_7418
122	Coll_peg_6866_locus_tag=D7V93_RS37385		Class-3
123
124	Copr_peg_6584_locus_tag=D7Y13_RS37725	MXAN_7418
125	Copr_peg_6585_locus_tag=D7Y13_RS37730		Class-3
126
127	Copr_peg_7075_locus_tag=D7Y13_RS10605		Class-3
128	Copr_peg_7076_locus_tag=D7Y13_RS10610	MXAN_3226
129
130	Cosi_peg_1271_locus_tag=D7X12_RS22560		Class-3
131	Cosi_peg_1272_locus_tag=D7X12_RS22565	MXAN_7418
132
133	Cosi_peg_3411_locus_tag=D7X12_RS30720		Class-3
134	Cosi_peg_3412_locus_tag=D7X12_RS30725	MXAN_3226
135
136	Cosi_peg_6917_locus_tag=D7X12_RS01680		Class-3
137	Cosi_peg_6918_locus_tag=D7X12_RS01685	MXAN_1916
138
139	Cote_peg_2882_locus_tag=D7V88_RS27785		Class-3
140	Cote_peg_2883_locus_tag=D7V88_RS27790	MXAN_1916
141
142	Cote_peg_4657_locus_tag=D7V88_RS07675	MXAN_3226
143	Cote_peg_4658_locus_tag=D7V88_RS07680		Class-3
144
145	Cote_peg_5810_locus_tag=D7V88_RS37795	MXAN_7418
146	Cote_peg_5811_locus_tag=D7V88_RS37800		Class-3
147
148	Cyfe_peg_6526_locus_tag=BON30_RS46165	MXAN_3226
149	Cyfe_peg_6527_locus_tag=BON30_RS46170		Class-3
150
151	Cyfu52655_peg_3671_locus_tag=CYFUS_RS18620		Class-3
152	Cyfu52655_peg_3672_locus_tag=CYFUS_RS18625	MXAN_3226
153
154	Hm_peg_4777_locus_tag=DB31_RS24060	MXAN_3226
155	Hm_peg_4778_locus_tag=DB31_RS24065		Class-3
156
157	Hm_peg_7875_locus_tag=DB31_RS39595	MXAN_1916
158	Hm_peg_7876_locus_tag=DB31_RS39600		Class-3
159
160	Ll_peg_07661_locus_tag=AKJ09_RS38240	MXAN_1916
161	Ll_peg_07662_locus_tag=AKJ09_RS38245		Class-3
162
163	Mebo_peg_3505_locus_tag=MEBOL_RS17655	MXAN_7418
164	Mebo_peg_3506_locus_tag=MEBOL_RS17660		Class-3
165
166	Mebo_peg_6094_locus_tag=MEBOL_RS30740		Class-3
167	Mebo_peg_6095_locus_tag=MEBOL_RS30745	MXAN_3226
168
169	Meve_peg_0190_locus_tag=G4D83_RS21895		Class-3
170	Meve_peg_0191_locus_tag=G4D83_RS21900	MXAN_1916
171
172	Meve_peg_2092_locus_tag=G4D83_RS31495		Class-3
173	Meve_peg_2093_locus_tag=G4D83_RS31500	MXAN_7418
174
175	Meve_peg_5544_locus_tag=G4D83_RS42060	MXAN_3226
176	Meve_peg_5545_locus_tag=G4D83_RS42065		Class-3
177
178	Mfb_peg_2357_locus_tag=MFUL124B02_RS11920		Class-3
179	Mfb_peg_2358_locus_tag=MFUL124B02_RS11925	MXAN_1916
180
181	Mfb_peg_5077_locus_tag=MFUL124B02_RS25645	MXAN_3226
182	Mfb_peg_5078_locus_tag=MFUL124B02_RS25650		Class-3
183
184	Mfb_peg_8583_locus_tag=MFUL124B02_RS43220		Class-3
185	Mfb_peg_8584_locus_tag=MFUL124B02_RS43225	MXAN_7418
186
187	Mh_peg_3609_locus_tag=A176_RS18095	MXAN_3226
188	Mh_peg_3610_locus_tag=A176_RS18100		Class-3
189
190	Mh_peg_4875_locus_tag=A176_RS24535	MXAN_1916
191	Mh_peg_4876_locus_tag=A176_RS24540		Class-3
192
193	Mh_peg_6856_locus_tag=A176_RS34455	MXAN_7418
194	Mh_peg_6857_locus_tag=A176_RS34460		Class-3
195
196	Mir_peg_11240_locus_tag=A7982_RS56200	MXAN_1916
197	Mir_peg_11241_locus_tag=A7982_RS56205		Class-3
198
199	Ml_peg_00610_locus_tag=FJV41_RS26345		Class-3
200	Ml_peg_00611_locus_tag=FJV41_RS26350	MXAN_3226
201
202	Ml_peg_03323_locus_tag=FJV41_RS36260	MXAN_7418
203	Ml_peg_03324_locus_tag=FJV41_RS36265		Class-3
204
205	Ml_peg_06873_locus_tag=FJV41_RS47415	MXAN_1916
206	Ml_peg_06874_locus_tag=FJV41_RS47420		Class-3
207
208	Ms_peg_2164_locus_tag=MYSTI_RS10840		Class-3
209	Ms_peg_2165_locus_tag=MYSTI_RS10845	MXAN_1916
210
211	Ms_peg_4650_locus_tag=MYSTI_RS23380	MXAN_3226
212	Ms_peg_4651_locus_tag=MYSTI_RS23385		Class-3
213
214	Ms_peg_7968_locus_tag=MYSTI_RS40005		Class-3
215	Ms_peg_7969_locus_tag=MYSTI_RS40010	MXAN_7418
216
217	Mvas_peg_1176_locus_tag=G4D87_RS17880	MXAN_7418
218	Mvas_peg_1177_locus_tag=G4D87_RS17885		Class-3
219
220	Mvas_peg_4056_locus_tag=G4D87_RS28565		Class-3
221	Mvas_peg_4057_locus_tag=G4D87_RS28570	MXAN_1916
222
223	Mvas_peg_5741_locus_tag=G4D87_RS34195		Class-3
224	Mvas_peg_5742_locus_tag=G4D87_RS34200	MXAN_3226
225
226	Mvir_peg_0079_locus_tag=BLU09_RS34195	MXAN_3226
227	Mvir_peg_0080_locus_tag=BLU09_RS34200		Class-3
228
229	Mvir_peg_3923_locus_tag=BLU09_RS20370	MXAN_7418
230	Mvir_peg_3924_locus_tag=BLU09_RS20375		Class-3
231
232	Mvir_peg_5714_locus_tag=BLU09_RS24330		Class-3
233	Mvir_peg_5715_locus_tag=BLU09_RS24335	MXAN_1916
234
235	MxDk1622_peg_1868_locus_tag=MXAN_RS09285		Class-3
236	MxDk1622_peg_1869_locus_tag=MXAN_RS09290	MXAN_1916
237
238	MxDk1622_peg_3127_locus_tag=MXAN_RS15620		Class-3
239	MxDk1622_peg_3128_locus_tag=MXAN_RS15625	MXAN_3226
240
241	MxDk1622_peg_7197_locus_tag=MXAN_RS35880		Class-3
242	MxDk1622_peg_7198_locus_tag=MXAN_RS35885	MXAN_7418
243
244	Myma1_peg_1823_locus_tag=LILAB_RS09045	MXAN_7418
245	Myma1_peg_1824_locus_tag=LILAB_RS09050		Class-3
246
247	Myma1_peg_3463_locus_tag=LILAB_RS17040		Class-3
248	Myma1_peg_3464_locus_tag=LILAB_RS17045	MXAN_1916
249	Myma1_peg_3465_locus_tag=LILAB_RS17050	MXAN_1916
250
251	Myma1_peg_4749_locus_tag=LILAB_RS23540		Class-3
252	Myma1_peg_4750_locus_tag=LILAB_RS23545	MXAN_3226
253
254	Myma14697_peg_1970_locus_tag=MYMAC_RS09900		Class-3
255	Myma14697_peg_1971_locus_tag=MYMAC_RS09905	MXAN_1916
256
257	Myma14697_peg_3178_locus_tag=MYMAC_RS16030		Class-3
258	Myma14697_peg_3179_locus_tag=MYMAC_RS16035	MXAN_3226
259
260	Myma14697_peg_7154_locus_tag=MYMAC_RS36075		Class-3
261	Myma14697_peg_7155_locus_tag=MYMAC_RS36080	MXAN_7418
262
263	Pfum_peg_03608_locus_tag=E8A74_RS23795		Class-3
264	Pfum_peg_03609_locus_tag=E8A74_RS23800	MXAN_1916
265
266	Pspu_peg_5651_locus_tag=GF068_RS15040	MXAN_1916
267	Pspu_peg_5652_locus_tag=GF068_RS15045		Class-3
268
269	Pyca_peg_03494_locus_tag=G4D86_RS37905		Class-3
270	Pyca_peg_03495_locus_tag=G4D86_RS37910	MXAN_7418
271
272	Pyca_peg_03674_locus_tag=G4D86_RS38805		Class-3
273	Pyca_peg_03675_locus_tag=G4D86_RS38810	MXAN_3226
274
275	Pyca_peg_09772_locus_tag=G4D86_RS21540	MXAN_1916
276	Pyca_peg_09773_locus_tag=G4D86_RS21545		Class-3
277
278	Pyfa_peg_00666_locus_tag=HG543_RS03785	MXAN_7418
279	Pyfa_peg_00667_locus_tag=HG543_RS03790		Class-3
280
281	Pyfa_peg_08548_locus_tag=HG543_RS51815	MXAN_3226
282	Pyfa_peg_08549_locus_tag=HG543_RS51820		Class-3
283
284	Pyfa_peg_09808_locus_tag=HG543_RS18375		Class-3
285	Pyfa_peg_09809_locus_tag=HG543_RS18380	MXAN_1916
286
287	Pytr_peg_2469_locus_tag=G4D85_RS38575		Class-3
288	Pytr_peg_2470_locus_tag=G4D85_RS38580	MXAN_7418
289
290	Pytr_peg_2686_locus_tag=G4D85_RS00700	MXAN_1916
291	Pytr_peg_2687_locus_tag=G4D85_RS00705		Class-3
292
293	Pytr_peg_9336_locus_tag=G4D85_RS24770	MXAN_3226
294	Pytr_peg_9337_locus_tag=G4D85_RS24775		Class-3
295
296	Sa_peg_2669_locus_tag=STAUR_RS13210		Class-3
297	Sa_peg_2670_locus_tag=STAUR_RS13215	MXAN_1916
298
299	Sa_peg_3626_locus_tag=STAUR_RS18015		Class-3
300	Sa_peg_3627_locus_tag=STAUR_RS18020	MXAN_3226
301
302	Samy_peg_4018_locus_tag=DB32_RS20360		Class-3
303	Samy_peg_4019_locus_tag=DB32_RS20365	MXAN_1916
304
305	Se_peg_4943_locus_tag=BMW77_RS22830		Class-3
306	Se_peg_4944_locus_tag=BMW77_RS22835	MXAN_3226
307
308	Se_peg_5043_locus_tag=BMW77_RS36080		Class-3
309	Se_peg_5044_locus_tag=BMW77_RS36085	MXAN_1916
310
311	Simul_peg_0344_locus_tag=IR215_RS01740	MXAN_3226
312	Simul_peg_0345_locus_tag=IR215_RS01745		Class-3
313
314	Simul_peg_4014_locus_tag=IR215_RS09320		Class-3
315	Simul_peg_4015_locus_tag=IR215_RS09325	MXAN_7418
316
317	Soce0157_peg_07301_locus_tag=SCE1572_RS36530		Class-3
318	Soce0157_peg_07302_locus_tag=SCE1572_RS36535	MXAN_1916
319
320	Soce26_peg_07065_locus_tag=SOCE26_RS35995		Class-3
321	Soce26_peg_07066_locus_tag=SOCE26_RS36000	MXAN_1916
322
323	Soce47_peg_5256_locus_tag=SOCEGT47_RS26690		Class-3
324	Soce47_peg_5257_locus_tag=SOCEGT47_RS26695	MXAN_1916
325
326	Soce56_peg_6081_locus_tag=SCE_RS30520		Class-3
327	Soce56_peg_6082_locus_tag=SCE_RS30525	MXAN_1916
328
329	Soce836_peg_07313_locus_tag=SOCE836_RS37500		Class-3
330	Soce836_peg_07314_locus_tag=SOCE836_RS37505	MXAN_1916
331
332	Viti_peg_02199_locus_tag=DAT35_RS33985	MXAN_1916
333	Viti_peg_02200_locus_tag=DAT35_RS33990		Class-3
334
335	Viti_peg_07569_locus_tag=DAT35_RS52955	MXAN_7418
336	Viti_peg_07570_locus_tag=DAT35_RS52960		Class-3
337
338	Viti_peg_07728_locus_tag=DAT35_RS53765	MXAN_3226
339	Viti_peg_07729_locus_tag=DAT35_RS53770		Class-3
340
341	Vui_peg_0995_locus_tag=AKJ08_RS05115		Class-3
342	Vui_peg_0996_locus_tag=AKJ08_RS19690	MXAN_3226
343
344	Vui_peg_2121_locus_tag=AKJ08_RS10750		Class-3
345	Vui_peg_2122_locus_tag=AKJ08_RS10755	MXAN_1916
